# C1orf112 is a novel regulator of interstrand crosslink that decreases FIGNL1-RAD51 interaction

**DOI:** 10.1101/2022.10.06.511186

**Authors:** Edgar Pinedo-Carpio, Julien Dessapt, Romain Villot, Lauralicia Sacre, Abba Malina, Jonathan Boulais, Elise G. Lavoie, Vincent Luo, Ana-Maria Lazaratos, Jean-François Côté, Frédérick Mallette, Alba Guarné, Amelie Fradet-Turcotte, Alexandre Orthwein

**Author notes:** co-first authors (Edgar Pinedo-Carpio, Julien Dessapt). co-corresponding authors, Address correspondence to: **Alexandre Orthwein, M.Sc., Ph.D.**, Lady Davis Institute, Segal Cancer Centre, Jewish General Hospital, Montreal, QC, H3T 1E2 Canada, **Amelie Fradet-Turcotte, Ph.D.**, Oncology Division, CHU de Québec Research Center-Université Laval, Cancer Research Center - Université Laval, Quebec, QC, G1R 2J6 Canada.

## Abstract

Interstrand DNA crosslinks (ICLs) represent complex lesions that block essential biological processes, including DNA replication, recombination, and transcription. Several pathways have been involved in ICL repair, in particular nucleotide excision repair (NER), translesion DNA synthesis (TLS), Fanconi anemia (FA), and homologous recombination (HR). Still, the extent of factors involved in the resolution of ICL-induced DNA double-strand breaks (DSBs) remains poorly defined. Using CRISPR-based genome-wide screening, we identified the poorly characterized C1orf112 (also known as Apolo1) as a novel sensitizer to the clinically relevant ICL-inducing agent mafosfamide. Consistently, we noted that low expression of C1orf112 correlates with increased sensitivity to a series of ICL agents and PARP inhibitors in a panel of cell lines. We showed that lack of C1orf112 does not impact the initial recruitment and ubiquitylation of FANCD2 at the ICL site but rather impairs the resolution of RAD51 from ICL-induced DSBs, thereby compromising homology-directed DNA repair pathways. Our proximal mapping of C1orf112 protein neighbours coupled to structure-function analysis revealed that C1orf112, through its WCF motif, forms a complex with the N-terminal domain of the AAA+ ATPase FIGNL1 and regulates the interaction of FIGNL1 with RAD51. Our work establishes the C1orf112-FIGNL1 complex as an integral part of the HR-mediated response to ICLs by regulating the unloading of RAD51 during ICL repair.
