## Supplementary Table S3 for "C1orf112 is a novel regulator of interstrand crosslink that decreases FIGNL1-RAD51 interaction"

### Sheet: Table S3
	Cisplatin1	CPT1	Etoposide	HU	IR	Doxorubicin	H2O2	MMS	Pyridostatin	UV	Bleomycin	Olaparib	AZD6738	Cisplatin2	Cisplatin3	ICRF	Formaldehyde	PhenDC3	Duocarmycin	Trabectedin	Calicheamicin	Gemcitabine	illudinS	MLN4924	MNNG	KBrO3	CD437	CPT2	BPDE	HU2	PladB
AIP	-0.66	-1.01	-0.65	-1.51	-1.53	-4.33	-2.55	-4.01	-2.34	-2.46	2.92	-0.14	1.53	-0.8	-0.39	1.38	2.96	-2.13	-3.6	-1.67	-3.93	-3.79	-1.53	-3.63	-0.85	-1.27	-4.13	-4.38	-0.94	-4.8	0.27
ATG9A	0.29	1.04	-0.51	1.99	1.1	-2.98	-0.38	-2.18	-1.58	-1.82	0.12	-0.01	-7.06	-1.83	-2.21	-2.05	-0.88	-6.52	-3.15	-1.68	-2.36	-0.43	-5.5	-6.93	-4.76	-15.38	-0.82	0.63	-1.15	-2.46	-1.97
C1orf112	-1.12	-0.76	-0.76	-1.08	-1.1	-2.1	-2.39	-1.97	-1.6	-1.69	0.77	-0.49	-2.33	-3.69	-4.5	0.74	-0.28	0.01	0.12	0.64	0.1	-1.7	-0.55	0.2	-4.02	-2.68	1.5	-0.43	-1.18	0.39	1.12
CUL5	-1.7	-3.51	-0.61	-1.01	-2.27	-2.46	-1.03	0.12	-0.42	-1.62	1.45	1.16	0.41	-0.8	-1.89	-2.87	-0.61	-2.07	-2.97	-1.98	-0.59	-3.43	0.21	-2.45	-0.62	-2.25	-3.11	-2.15	-0.39	-2.4	-1.11
FIGNL1	-2.68	-0.42	-0.51	-0.74	-1.97	-0.11	1.2	-0.77	-0.63	0.41	0.64	-0.6	-1.97	-2.57	-2.5	0.67	-1.14	-1.39	-0.46	-1.12	-0.08	-0.11	-0.52	-1.15	-3.51	-3.01	1.2	0.24	-1.48	0.26	1.4
GLRX3	-0.91	-0.76	-2.03	0.12	-1.23	-1.66	-0.92	-2.9	-2.8	-2.5	-1.05	-0.43	-1.54	-2.14	-2.71	-0.64	-1.22	-1.88	1.12	0.23	0.18	-0.41	-0.32	-0.79	-1.08	-3.22	-0.4	-0.73	-0.36	-0.75	-1.25
HIRA	0.09	-0.6	0	1.63	2.42	-3.58	0.93	-3.72	-2.32	-0.3	1.82	-1.59	-7.17	-2.9	-0.67	0.08	1.1	4.07	0.6	0.11	-0.07	1.12	-2.71	2.67	-6.7	-2.29	-0.79	-6.06	1.28	-0.46	-1.28
MCM9	-0.17	0.53	0.29	1.5	0.98	-1.1	0.43	-2.5	0.1	0.41	0.82	-0.38	-3.67	-5.51	-6.27	1.12	-1.42	-0.51	-0.85	-1.7	-0.98	-1.16	-2.36	-0.37	-8.25	-0.87	1.28	-1.39	-2.12	-0.85	0.09
MORF4L1	-0.77	-2.62	-1.89	-1.64	-1.5	-1.7	0.12	-2.02	-0.25	-1.85	-0.21	-0.2	-2.72	-1.21	-1.39	-1.8	-1.88	0.31	-2.16	-1.53	-0.77	-0.61	-0.6	-1.85	-1.06	-0.26	-0.03	-3.05	-0.77	-1.3	-0.27
NAE1	-1.22	-1.41	-0.98	1.17	1.43	-6.27	0.9	-5.78	-3.93	-8.48	0.65	0.78	-1.76	-4.84	-6.98	-5.71	4.07	0.48	-1.24	3.56	3.5	-2.52	-2.05	-6.58	-6.65	-4.24	-4.6	-3.07	-1.74	-3.5	1.36
NF2	1.27	0.19	-2.2	-1.46	-0.37	-5.03	-1.14	1.89	9.86	-2.78	-0.37	-0.03	0.97	0.57	-0.86	-14.98	0.61	-0.33	-4.14	-1.26	3.06	0.24	6.54	-10.84	-0.78	-4.66	-0.72	-0.84	-1.36	-6.49	-1.37
PAXIP1	-0.61	-3.3	-1.47	0.16	-1.77	-5.18	2.31	-3.25	0.36	-3.96	-0.59	-2.89	0.58	-4.37	-4.4	-5.75	0.47	3.38	-0.31	-1.35	-2.01	-0.47	-3.72	2.19	-4.51	-0.95	-0.43	-7.24	-1.91	-0.8	1.37
PPIL2	0.24	-0.82	-1.92	1.05	0.47	-2.59	0.52	-2.49	-1.41	-2.36	1.3	-0.38	0.25	-1.89	-2.08	-0.35	0.17	-2.59	-0.78	-1.64	-0.09	-2.49	-3.37	-4.17	-2.6	-3.84	-2.86	-3.81	-1.98	0.67	-0.61
PPP2R4	-7.2	-9.35	-2.9	-1.09	-2.2	-4.86	-3.33	-5.67	-6.27	-4.56	0.62	-0.59	-1.75	-13.64	-10.59	0.01	-3.41	-0.74	1.87	-1.07	-2.43	-2.71	-10.58	2.17	-8.29	-6.41	-3.44	-16.14	-3.89	-1.1	-3.04
VCPIP1	-0.52	-1.22	-1.49	-1.03	-0.59	-0.77	-0.04	-1.98	0.08	-1.65	0.46	0.94	-0.38	-1.95	0.48	0.72	-1.31	-1.34	0.44	0.43	-0.56	-1.06	0.05	-4.04	-2.46	-0.11	-0.41	-2.59	-0.66	-2.36	-0.47
XRCC3	-6.76	-4.03	-6.72	-2.23	-0.46	-3.75	-0.18	-2.37	-3.17	-3.29	-1.38	-5.25	1.82	-1.91	-3.27	0.05	-0.03	1.26	2.04	1.61	1.69	1.2	-1.76	0.54	-2.47	-1.36	0.79	-1.41	-1.29	-1.01	-1.56
