## Supplementary Table S4 for "C1orf112 is a novel regulator of interstrand crosslink that decreases FIGNL1-RAD51 interaction"

### Sheet: C1orf112_NT
Bait	Treatment	PreyGene	Entrez_ID	Spec	SpecSum	AvgSpec	SAF	ctrlCounts	AvgP	Contaminant ?	Crapome_Frequency
C1orf112	NT	RPL19	6143	54|34|54	142	47.33	0.24148	15|14|21	1	Contaminant	0.639665
C1orf112	NT	CEP131	22994	112|99|126	337	112.33	0.104009	0|0|0	1		0.0181564
C1orf112	NT	ACTBL2	345651	38|32|46	116	38.67	0.102846	0|0|0	1		0.877095
C1orf112	NT	PCM1	5108	160|146|165	471	157	0.0775692	49|40|41	1		0.177374
C1orf112	NT	UBR5	51366	195|178|196	569	189.67	0.0677635	60|54|51	1		0.0614525
C1orf112	NT	DCXR	51181	15|15|15	45	15	0.0619835	0|0|0	1		0.0684358
C1orf112	NT	CCDC138	C	38|36|45	119	39.67	0.0596541	1|5|4	1		0.0391061
C1orf112	NT	FIGNL1	63979	32|41|44	117	39	0.0578635	0|0|0	1		0.0139665
C1orf112	NT	FLOT1	10211	27|20|23	70	23.33	0.054637	5|5|7	1		0.0628492
C1orf112	NT	OFD1	8481	50|51|56	157	52.33	0.0517095	4|1|4	1		0.0893855
C1orf112	NT	H2AFZ	3015	6|7|6	19	6.33	0.0494531	0|0|0	1		0.685754
C1orf112	NT	CYB5R3	1727	13|16|11	40	13.33	0.0479496	0|0|2	1		0.0893855
C1orf112	NT	RAP1B	5908	8|6|6	20	6.67	0.0404242	0|0|0	1		0.163408
C1orf112	NT	ERCC6L	54821	49|47|47	143	47.67	0.038136	9|13|9	1		0.0865922
C1orf112	NT	MTCH2	23788	13|13|8	34	11.33	0.0373927	0|0|0	1		0.118715
C1orf112	NT	NUDT19	390916	14|14|14	42	14	0.0373333	0|1|3	1		0.023743
C1orf112	NT	HMGN2	3151	0|5|5	10	3.33	0.037	0|0|0	1		0.269553
C1orf112	NT	NARS	4677	19|16|18	53	17.67	0.0322445	3|0|6	1		0.0893855
C1orf112	NT	LYZ	396218	4|7|3	14	4.67	0.0317687	0|0|0	1	Contaminant	0.0586592
C1orf112	NT	HADHA	3030	20|27|21	68	22.67	0.0297117	0|0|3	1		0.215084
C1orf112	NT	RPL29	6159	5|5|4	14	4.67	0.0293711	0|0|0	1	Contaminant	0.557263
C1orf112	NT	YKT6	10652	7|8|2	17	5.67	0.0286364	0|0|0	1		0.0935754
C1orf112	NT	AKR1A1	10327	9|9|9	27	9	0.0276923	0|0|0	1		0.0698324
C1orf112	NT	PDHA1	5160	13|11|10	34	11.33	0.026472	0|0|0	1		0.175978
C1orf112	NT	SAR1B	51128	6|9|0	15	5	0.0252525	0|0|0	1		0.0698324
C1orf112	NT	PITPNB	23760	6|10|3	19	6.33	0.0233579	0|0|1	1		0.0851955
C1orf112	NT	CYP51A1	1595	8|11|9	28	9.33	0.0230941	0|0|1	1		0.0223464
C1orf112	NT	PRPSAP1	5635	9|8|8	25	8.33	0.0216364	0|0|0	1		0.122905
C1orf112	NT	KRT5	3852	20|17|0	37	12.33	0.0208983	0|0|0	1	Contaminant	0.709497
C1orf112	NT	MAPK1	5594	7|6|9	22	7.33	0.0203611	0|0|1	1		0.0656425
C1orf112	NT	CEP72	55722	8|13|18	39	13	0.0200927	0|0|0	1		0.00558659
C1orf112	NT	PIBF1	10464	11|14|19	44	14.67	0.0193791	3|3|2	1		0.0027933
C1orf112	NT	PPIC	5480	2|4|6	12	4	0.0188679	0|0|0	1		0.00837989
C1orf112	NT	ACTN1	87	19|14|18	51	17	0.0185996	0|0|0	1		0.438547
C1orf112	NT	SERPINB6	5269	9|6|4	19	6.33	0.0168351	0|0|0	1		0.101955
C1orf112	NT	RRAS2	22800	2|4|4	10	3.33	0.0163235	0|0|0	1		0.027933
C1orf112	NT	BIRC6	57448	64|67|87	218	72.67	0.0149619	20|17|11	1		0.0502793
C1orf112	NT	KRT14	3861	10|0|11	21	7	0.0148305	0|0|0	1	Contaminant	0.730447
C1orf112	NT	GNB4	59345	7|0|8	15	5	0.0147059	0|0|0	1		0.201117
C1orf112	NT	CHID1	66005	6|4|7	17	5.67	0.0144275	0|0|0	1		0.0265363
C1orf112	NT	FAM193A	8603	13|19|20	52	17.33	0.0136996	4|5|3	1		0.0335196
C1orf112	NT	PTPA	5524	2|7|4	13	4.33	0.0134056	0|0|0	1		0.0181564
C1orf112	NT	GPS2	2874	3|6|4	13	4.33	0.0132416	0|0|0	1		0.00418994
C1orf112	NT	CDK4	1019	3|4|5	12	4	0.0132013	0|0|0	1		0.227654
C1orf112	NT	GPI	2821	8|7|7	22	7.33	0.0131362	0|0|0	1		0.196927
C1orf112	NT	PMPCA	23203	7|10|3	20	6.67	0.0127048	0|0|0	1		0.0879888
C1orf112	NT	ADSS	159	3|8|6	17	5.67	0.0124342	0|0|0	1		0.107542
C1orf112	NT	RRP8	23378	5|5|4	14	4.67	0.0102412	0|0|0	1		0.0698324
C1orf112	NT	DNAJC7	7266	4|6|3	13	4.33	0.00988584	0|0|0	1		0.209497
C1orf112	NT	SATB2	23314	6|5|10	21	7	0.0095498	0|0|0	1		0.0391061
C1orf112	NT	LTA4H	4048	10|4|2	16	5.33	0.00908007	0|0|0	1		0.0921788
C1orf112	NT	COX15	1355	4|4|3	11	3.67	0.00895122	0|0|0	1		0.00698324
C1orf112	NT	FYN	2534	7|0|7	14	4.67	0.00869646	0|0|0	1		0.244413
C1orf112	NT	CSPP1	79848	13|7|9	29	9.67	0.00791974	0|0|0	1		0.0027933
C1orf112	NT	SRC	6714	6|6|0	12	4	0.00746269	0|0|0	1		0.0432961
C1orf112	NT	PDE12	201626	2|4|5	11	3.67	0.00602627	0|0|0	1		0.099162
C1orf112	NT	SSX2IP	117178	4|3|4	11	3.67	0.0059772	0|0|0	1		0.00977654
C1orf112	NT	ALDH7A1	501	5|4|0	9	3	0.00587084	0|0|0	1		0.121508
C1orf112	NT	SRPK2	6733	5|3|4	12	4	0.00581395	0|0|0	1		0.170391
C1orf112	NT	ALDH9A1	223	5|4|0	9	3	0.00579151	0|0|0	1		0.145251
C1orf112	NT	PREP	5550	2|5|4	11	3.67	0.00516901	0|0|0	1		0.0111732
C1orf112	NT	CAMK2B	816	5|0|4	9	3	0.0045045	0|0|0	1		0.0460894
C1orf112	NT	VCPIP1	80124	6|3|5	14	4.67	0.0038216	0|0|0	1		0.148045
C1orf112	NT	KRBA1	84626	2|4|5	11	3.67	0.00356311	0|0|0	1		0
C1orf112	NT	NCKAP5L	57701	3|4|6	13	4.33	0.00324588	0|0|0	1		0
C1orf112	NT	LOC101060252	101060252	8|6|6	20	6.67	0.0438816	0|0|1	0.99
C1orf112	NT	CS	1431	12|13|11	36	12	0.0257511	0|0|2	0.99		0.27095
C1orf112	NT	PCMT1	5110	7|6|6	19	6.33	0.0222105	0|0|1	0.99		0.417598
C1orf112	NT	SPCS3	60559	3|5|2	10	3.33	0.0185	0|0|0	0.99		0.027933
C1orf112	NT	SNX12	29934	4|0|3	7	2.33	0.0143827	0|0|0	0.99		0.0153631
C1orf112	NT	DEGS1	8560	7|3|3	13	4.33	0.0134056	0|0|0	0.99		0.00139665
C1orf112	NT	TST	7263	2|5|3	10	3.33	0.0112121	0|0|0	0.99		0.0293296
C1orf112	NT	NANS	54187	6|3|2	11	3.67	0.0102228	0|0|0	0.99		0.0530726
C1orf112	NT	IDH3G	3421	4|2|3	9	3	0.00763359	0|0|0	0.99		0.0167598
C1orf112	NT	ALDH2	217	3|3|5	11	3.67	0.00709865	0|0|0	0.99		0.111732
C1orf112	NT	AGPS	8540	6|3|3	12	4	0.00607903	0|0|0	0.99		0.0782123
C1orf112	NT	MIPEP	4285	6|3|3	12	4	0.0056101	0|0|0	0.99		0.00558659
C1orf112	NT	UAP1L1	91373	0|3|4	7	2.33	0.00459566	0|0|0	0.99		0.00977654
C1orf112	NT	CCDC14	64770	7|1|3	11	3.67	0.00402412	0|0|0	0.99		0.0027933
C1orf112	NT	SRRT	51593	2|4|3	9	3	0.00342857	0|0|0	0.99		0.238827
C1orf112	NT	PBRM1	55193	3|4|3	10	3.33	0.00210493	0|0|0	0.99		0.0684358
C1orf112	NT	HRNR	388697	2|3|7	12	4	0.00140351	0|0|0	0.99	Contaminant	0.311453
C1orf112	NT	RPL36	25873	2|3|3	8	2.67	0.0254286	0|0|0	0.98	Contaminant	0.308659
C1orf112	NT	RHOA	387	3|5|6	14	4.67	0.0241969	1|0|0	0.98		0.121508
C1orf112	NT	FAIM	55179	3|3|0	6	2	0.0111732	0|0|0	0.98		0.00837989
C1orf112	NT	NUDT4	11163	3|0|3	6	2	0.0111111	0|0|0	0.98		0.0139665
C1orf112	NT	FH	2271	5|6|3	14	4.67	0.00915686	0|0|1	0.98		0.101955
C1orf112	NT	CRKL	1399	3|3|1	7	2.33	0.00768977	0|0|0	0.98		0.304469
C1orf112	NT	ALDOA	226	3|3|2	8	2.67	0.00733516	0|0|0	0.98		0.420391
C1orf112	NT	SMU1	55234	3|1|3	7	2.33	0.00454191	0|0|0	0.98		0.101955
C1orf112	NT	DIP2B	57609	0|3|3	6	2	0.00126904	0|0|0	0.98		0.0167598
C1orf112	NT	HERC2	8924	3|0|3	6	2	0.000413736	0|0|0	0.98		0.0153631
C1orf112	NT	IFI16	3428	5|8|11	24	8	0.0109739	0|2|1	0.97		0.023743
C1orf112	NT	PLPBP	11212	5|2|1	8	2.67	0.00970909	0|0|0	0.94		0.117318
C1orf112	NT	SCO2	9997	2|1|4	7	2.33	0.0087594	0|0|0	0.94		0.0782123
C1orf112	NT	MAP2K3	5606	2|5|0	7	2.33	0.00732704	0|0|0	0.94		0.0307263
C1orf112	NT	MBNL1	4154	4|2|1	7	2.33	0.00600515	0|0|0	0.94		0.0111732
C1orf112	NT	MORF4L1	10933	0|4|2	6	2	0.00552486	0|0|0	0.94		0.0363128
C1orf112	NT	LUC7L2	51631	2|4|0	6	2	0.00510204	0|0|0	0.94		0.463687
C1orf112	NT	GPR180	160897	4|0|2	6	2	0.00454545	0|0|0	0.94		0.00139665
C1orf112	NT	ACBD3	64746	5|0|2	7	2.33	0.00441288	0|0|0	0.94		0.149441
C1orf112	NT	ARIH1	25820	4|0|2	6	2	0.00359066	0|0|0	0.94		0.00698324
C1orf112	NT	C2CD3	26005	4|1|2	7	2.33	0.00118696	0|0|0	0.94		0
C1orf112	NT	KMT2D	8085	0|2|4	6	2	0.000361206	0|0|0	0.94		0.0572626
C1orf112	NT	UFM1	51569	2|3|0	5	1.67	0.0196471	0|0|0	0.93		0.0251397
C1orf112	NT	MGST1	4257	2|3|1	6	2	0.0129032	0|0|0	0.93		0.00139665
C1orf112	NT	YBEY	54059	2|3|1	6	2	0.011976	0|0|0	0.93		0.00977654
C1orf112	NT	CSN2	281099	2|3|0	5	1.67	0.00745536	0|0|0	0.93	Contaminant	0.184358
C1orf112	NT	SDR39U1	56948	2|0|3	5	1.67	0.00569966	0|0|0	0.93		0.0027933
C1orf112	NT	PPP2R2A	5520	3|2|2	7	2.33	0.00509847	0|0|0	0.93		0.424581
C1orf112	NT	MAPK12	6300	2|0|3	5	1.67	0.00467787	0|0|0	0.93		0.00558659
C1orf112	NT	MAPK14	1432	0|2|3	5	1.67	0.00463889	0|0|0	0.93		0.00698324
C1orf112	NT	PTPN9	5780	3|1|2	6	2	0.00337268	0|0|0	0.93		0.00698324
C1orf112	NT	CARM1	10498	3|2|1	6	2	0.00328947	0|0|0	0.93		0.113128
C1orf112	NT	GALNT2	2590	2|0|3	5	1.67	0.00292469	0|0|0	0.93		0.0195531
C1orf112	NT	TRAFD1	10906	2|0|3	5	1.67	0.00286942	0|0|0	0.93		0.0265363
C1orf112	NT	DHX33	56919	2|0|3	5	1.67	0.00236209	0|0|0	0.93		0.027933
C1orf112	NT	NEDD4L	23327	3|0|2	5	1.67	0.00174869	0|0|0	0.93		0.00418994
C1orf112	NT	RPL35	11224	9|8|5	22	7.33	0.0595935	0|0|2	0.92	Contaminant	0.421788
C1orf112	NT	PABPN1	8106	4|5|4	13	4.33	0.0141503	0|0|1	0.91		0.287709
C1orf112	NT	AGO2	27161	12|7|8	27	9	0.0109091	1|0|3	0.91		0.128492
C1orf112	NT	LDHA	3939	11|11|9	31	10.33	0.0377007	3|2|3	0.9		0.424581
C1orf112	NT	UQCR10	29796	2|2|1	5	1.67	0.0265079	0|0|0	0.89		0.0111732
C1orf112	NT	UBL5	59286	0|2|2	4	1.33	0.0182192	0|0|0	0.89		0.0307263
C1orf112	NT	MTPN	136319	2|2|2	6	2	0.0169492	0|0|0	0.89		0.173184
C1orf112	NT	CUL2	8453	12|13|8	33	11	0.0147651	5|1|2	0.89		0.0488827
C1orf112	NT	SRP19	6728	2|1|2	5	1.67	0.0139167	0|0|0	0.89		0.00698324
C1orf112	NT	SRP14	6727	2|1|2	5	1.67	0.0122794	0|0|0	0.89		0.472067
C1orf112	NT	TMEM256	254863	2|2|0	4	1.33	0.0117699	0|0|0	0.89		0.00837989
C1orf112	NT	GLRX5	51218	0|2|2	4	1.33	0.00847134	0|0|0	0.89		0.027933
C1orf112	NT	ANP32B	10541	2|2|2	6	2	0.00796813	0|0|0	0.89		0.159218
C1orf112	NT	MRPL9	65005	2|2|2	6	2	0.00749064	0|0|0	0.89		0.0614525
C1orf112	NT	GCLM	2730	2|2|2	6	2	0.00729927	0|0|0	0.89		0.0405028
C1orf112	NT	BPNT1	10380	2|2|2	6	2	0.00649351	0|0|0	0.89		0.0432961
C1orf112	NT	UCHL5	51377	2|2|2	6	2	0.00609756	0|0|0	0.89		0.0824022
C1orf112	NT	EMC2	9694	2|2|1	5	1.67	0.0056229	0|0|0	0.89		0.0111732
C1orf112	NT	TRABD	80305	2|2|2	6	2	0.00531915	0|0|0	0.89		0.0181564
C1orf112	NT	TSPYL1	7259	2|2|2	6	2	0.00457666	0|0|0	0.89		0.0307263
C1orf112	NT	ADPGK	83440	2|2|2	6	2	0.00403226	0|0|0	0.89		0.0139665
C1orf112	NT	SCCPDH	51097	0|2|2	4	1.33	0.00310023	0|0|0	0.89		0.0167598
C1orf112	NT	DGKE	8526	2|1|2	5	1.67	0.00294533	0|0|0	0.89		0.00418994
C1orf112	NT	SLC19A1	6573	2|2|0	4	1.33	0.00241379	0|0|0	0.89		0.00837989
C1orf112	NT	CNOT6L	246175	0|2|2	4	1.33	0.0023964	0|0|0	0.89		0.00139665
C1orf112	NT	RFTN1	23180	2|0|2	4	1.33	0.00230104	0|0|0	0.89		0.0139665
C1orf112	NT	WDR46	9277	2|0|2	4	1.33	0.00218033	0|0|0	0.89		0.0111732
C1orf112	NT	BRAT1	221927	2|1|2	5	1.67	0.0020341	0|0|0	0.89		0.00558659
C1orf112	NT	TCF25	22980	2|0|2	4	1.33	0.00196746	0|0|0	0.89		0.00139665
C1orf112	NT	PPP4R1	9989	2|0|2	4	1.33	0.0014	0|0|0	0.89		0.0111732
C1orf112	NT	SLTM	79811	2|0|2	4	1.33	0.00130906	0|0|0	0.89		0.114525
C1orf112	NT	IDE	3416	2|2|0	4	1.33	0.0013052	0|0|0	0.89		0.0614525
C1orf112	NT	VPS13C	54832	2|0|2	4	1.33	0.000358491	0|0|0	0.89		0.0167598
C1orf112	NT	CKB	1152	61|45|47	153	51	0.133858	0|2|18	0.88		0.430168
C1orf112	NT	RAB2A	5862	14|13|15	42	14	0.0744681	0|0|4	0.88		0.113128
C1orf112	NT	LMAN2	10960	8|6|7	21	7	0.0196629	0|0|2	0.87		0.0307263
C1orf112	NT	PHF5A	84844	4|4|2	10	3.33	0.0302727	0|0|1	0.85		0.185754
C1orf112	NT	HNRNPUL2	221092	18|15|13	46	15.33	0.0205221	2|4|6	0.85		0.188547
C1orf112	NT	POR	5447	4|4|4	12	4	0.00588235	0|0|1	0.85		0.0432961
C1orf112	NT	LAP3	51056	15|9|12	36	12	0.0231214	0|0|4	0.84		0.0837989
C1orf112	NT	RPS10-NUDT3	100529239	22|20|20	62	20.67	0.0710309	7|7|0	0.83	Contaminant	0.430168
C1orf112	NT	CDC42	998	8|6|8	22	7.33	0.038377	2|2|2	0.83		0.230447
C1orf112	NT	GSTP1	2950	7|7|7	21	7	0.0333333	0|0|2	0.83		0.22905
C1orf112	NT	MAD2L1	4085	7|6|7	20	6.67	0.0325366	2|0|0	0.83		0.101955
C1orf112	NT	NT5DC1	221294	7|7|4	18	6	0.0131868	0|0|2	0.83		0.0558659
C1orf112	NT	GLRX3	10539	9|10|6	25	8.33	0.0248657	0|0|3	0.79		0.155028
C1orf112	NT	RPS10	6204	22|18|20	60	20	0.121212	0|0|8	0.77	Contaminant	0.469274
C1orf112	NT	MRPL15	29088	5|6|7	18	6	0.0202703	0|0|2	0.77		0.0782123
C1orf112	NT	CORO1B	57175	4|3|3	10	3.33	0.00680982	1|0|0	0.72		0.219274

### Sheet: C1orf112_NCS
Bait	Treatment	PreyGene	Entrez_ID	Spec	SpecSum	AvgSpec	SAF	ctrlCounts	AvgP	Contaminant ?	Crapome_Frequency
C1orf112	NCS	HIST1H2BB	3018	107|91|116	314	104.67	0.830714	0|0|0	1	Contaminant	0.71648
C1orf112	NCS	SLC25A4	291	30|33|33	96	32	0.107383	0|0|0	1		0.667598
C1orf112	NCS	CEP131	22994	107|103|107	317	105.67	0.0978426	0|0|0	1		0.0181564
C1orf112	NCS	PCM1	5108	155|158|158	471	157	0.0775692	23|27|28	1		0.177374
C1orf112	NCS	UBR5	51366	198|206|190	594	198	0.0707395	11|31|41	1		0.0614525
C1orf112	NCS	KRT2	3849	49|34|41	124	41.33	0.0646792	0|0|0	1	Contaminant	0.877095
C1orf112	NCS	FIGNL1	63979	38|44|44	126	42	0.0623145	3|0|0	1		0.0139665
C1orf112	NCS	CCDC138	165055	30|38|41	109	36.33	0.0546316	0|0|4	1		0.0391061
C1orf112	NCS	LYZ	396218	8|7|7	22	7.33	0.0498639	0|0|0	1	Contaminant	0.0586592
C1orf112	NCS	TNRC6B	23112	79|90|87	256	85.33	0.0495241	22|18|30	1		0.226257
C1orf112	NCS	SUMO1	7341	4|5|6	15	5	0.049505	0|0|0	1		0.201117
C1orf112	NCS	OFD1	8481	45|53|49	147	49	0.048419	0|0|0	1		0.0893855
C1orf112	NCS	TNRC6A	27327	77|92|78	247	82.33	0.0419623	12|12|23	1		0.173184
C1orf112	NCS	ERCC6L	54821	54|47|44	145	48.33	0.038664	4|6|6	1		0.0865922
C1orf112	NCS	NCOR1	9611	65|88|81	234	78	0.0319672	28|15|22	1		0.141061
C1orf112	NCS	BCOR	54880	49|51|50	150	50	0.0290529	7|10|11	1		0.131285
C1orf112	NCS	NSA2	10412	7|6|9	22	7.33	0.0281923	0|0|0	1		0.0502793
C1orf112	NCS	PIBF1	10464	20|15|16	51	17	0.0224571	2|3|2	1		0.0027933
C1orf112	NCS	GNB4	59345	6|7|8	21	7	0.0205882	0|0|0	1		0.201117
C1orf112	NCS	SNX12	29934	0|5|4	9	3	0.0185185	0|0|0	1		0.0153631
C1orf112	NCS	CEP72	55722	10|11|12	33	11	0.0170015	0|0|0	1		0.00558659
C1orf112	NCS	MTA3	57504	9|8|9	26	8.67	0.016835	0|0|0	1		0.231844
C1orf112	NCS	BIRC6	57448	76|74|63	213	71	0.0146181	0|0|5	1		0.0502793
C1orf112	NCS	CLTCL1	8218	0|30|40	70	23.33	0.0142256	0|0|0	1		0.391061
C1orf112	NCS	TAMM41	132001	5|3|5	13	4.33	0.0137025	0|0|0	1		0.0125698
C1orf112	NCS	FAM193A	8603	16|18|18	52	17.33	0.0136996	5|3|3	1		0.0335196
C1orf112	NCS	DERL1	79139	5|1|4	10	3.33	0.0132669	0|0|0	1		0.00837989
C1orf112	NCS	IFI16	3428	8|9|10	27	9	0.0123457	0|0|0	1		0.023743
C1orf112	NCS	ORC5	5001	4|5|2	11	3.67	0.0113272	0|0|0	1		0.0377095
C1orf112	NCS	AGO2	27161	6|10|10	26	8.67	0.0105091	0|0|0	1		0.128492
C1orf112	NCS	CSPP1	79848	13|12|11	36	12	0.00982801	0|0|0	1		0.0027933
C1orf112	NCS	SATB2	23314	6|7|8	21	7	0.0095498	0|0|0	1		0.0391061
C1orf112	NCS	SSX2IP	117178	2|4|7	13	4.33	0.00705212	0|0|0	1		0.00977654
C1orf112	NCS	GPSM1	26086	4|6|4	14	4.67	0.00691852	0|0|0	1		0.00558659
C1orf112	NCS	CHM	1121	9|4|0	13	4.33	0.00663093	0|0|0	1		0
C1orf112	NCS	CCDC14	64770	4|4|5	13	4.33	0.00474781	0|0|0	1		0.0027933
C1orf112	NCS	CUL5	8065	5|4|2	11	3.67	0.00470513	0|0|0	1		0.0488827
C1orf112	NCS	DDX31	64794	2|5|5	12	4	0.00470035	0|0|0	1		0.0558659
C1orf112	NCS	ANAPC1	64682	8|7|7	22	7.33	0.00377058	0|0|0	1		0.120112
C1orf112	NCS	PIK3C2A	5286	6|3|7	16	5.33	0.00316133	0|0|0	1		0.0111732
C1orf112	NCS	SCD	6319	4|3|4	11	3.67	0.0102228	0|0|0	0.99		0.0195531
C1orf112	NCS	MRPL9	65005	0|4|4	8	2.67	0.01	0|0|0	0.99		0.0614525
C1orf112	NCS	SARM1	23098	4|4|4	12	4	0.00552486	0|0|0	0.99		0.00139665
C1orf112	NCS	FASTKD5	60493	4|4|4	12	4	0.0052356	0|0|0	0.99		0.0195531
C1orf112	NCS	NCKAP5L	57701	3|4|4	11	3.67	0.00275112	0|0|0	0.99		0
C1orf112	NCS	AUP1	550	3|2|4	9	3	0.00731707	0|0|0	0.98		0.0125698
C1orf112	NCS	ARIH1	25820	3|2|4	9	3	0.005386	0|0|0	0.98		0.00698324
C1orf112	NCS	LMF2	91289	1|3|6	10	3.33	0.00471004	0|0|0	0.98		0.0307263
C1orf112	NCS	ZNF512	84450	0|3|4	7	2.33	0.00410935	0|0|0	0.98		0.121508
C1orf112	NCS	UBE4A	9354	3|3|4	10	3.33	0.00312383	0|0|0	0.98		0.0111732
C1orf112	NCS	WDR11	55717	6|3|2	11	3.67	0.00299837	0|0|0	0.98		0.0600559
C1orf112	NCS	TSHZ3	57616	4|0|3	7	2.33	0.00215541	0|0|0	0.98		0.0530726
C1orf112	NCS	PBRM1	55193	4|0|3	7	2.33	0.00147282	0|0|0	0.98		0.0684358
C1orf112	NCS	RDH11	51109	10|10|8	28	9.33	0.0293396	2|2|2	0.96		0.0391061
C1orf112	NCS	SALL2	6297	11|13|12	36	12	0.0119166	0|3|3	0.96		0.0418994
C1orf112	NCS	TBL2	26608	3|3|2	8	2.67	0.00597315	0|0|0	0.96		0.0656425
C1orf112	NCS	ERCC3	2071	3|2|3	8	2.67	0.00341432	0|0|0	0.96		0.0027933
C1orf112	NCS	SLFN11	91607	2|3|3	8	2.67	0.00296337	0|0|0	0.96		0.0614525
C1orf112	NCS	ATP13A1	57130	3|2|3	8	2.67	0.00221761	0|0|0	0.96		0.0377095
C1orf112	NCS	ITPR3	3710	0|3|3	6	2	0.000748783	0|0|0	0.96		0.0293296
C1orf112	NCS	LOC100996852	100996852	2|4|0	6	2	0.0188679	0|0|0	0.9
C1orf112	NCS	RHOG	391	2|4|0	6	2	0.0104712	0|0|0	0.9		0.0195531
C1orf112	NCS	CSN2	281099	0|2|5	7	2.33	0.0104018	0|0|0	0.9	Contaminant	0.184358
C1orf112	NCS	GPS2	2874	0|4|2	6	2	0.00611621	0|0|0	0.9		0.00418994
C1orf112	NCS	SLC35B2	347734	4|2|1	7	2.33	0.00539352	0|0|0	0.9		0.00558659
C1orf112	NCS	ARAF	369	2|0|4	6	2	0.00330033	0|0|0	0.9		0.0586592
C1orf112	NCS	KRBA1	84626	4|1|2	7	2.33	0.00226214	0|0|0	0.9		0
C1orf112	NCS	XRN1	54464	0|4|2	6	2	0.00118133	0|0|0	0.9		0.146648
C1orf112	NCS	MGST1	4257	2|3|2	7	2.33	0.0150323	0|0|0	0.88		0.00139665
C1orf112	NCS	NUDT4	11163	2|0|3	5	1.67	0.00927778	0|0|0	0.88		0.0139665
C1orf112	NCS	SCO2	9997	3|2|0	5	1.67	0.0062782	0|0|0	0.88		0.0782123
C1orf112	NCS	DHCR7	1717	2|3|2	7	2.33	0.00490526	0|0|0	0.88		0.0837989
C1orf112	NCS	CDC25C	995	3|2|0	5	1.67	0.004175	0|0|0	0.88		0.00558659
C1orf112	NCS	OTUD5	55593	2|2|3	7	2.33	0.00411661	0|0|0	0.88		0.00558659
C1orf112	NCS	NRIP1	8204	2|2|3	7	2.33	0.00201209	0|0|0	0.88		0.00139665
C1orf112	NCS	ANKRD52	283373	3|1|2	6	2	0.00185874	0|0|0	0.88		0.0139665
C1orf112	NCS	INTS5	80789	3|2|0	5	1.67	0.00163886	0|0|0	0.88		0
C1orf112	NCS	PHKA1	5255	2|3|0	5	1.67	0.00136549	0|0|0	0.88		0.0446927
C1orf112	NCS	RESF1	55196	1|3|2	6	2	0.00114482	0|0|0	0.88
C1orf112	NCS	SPATA2	9825	6|2|4	12	4	0.00769231	0|0|1	0.87		0
C1orf112	NCS	TAB2	23118	1|4|7	12	4	0.00577201	1|0|0	0.87		0.0600559
C1orf112	NCS	NDC1	55706	8|12|5	25	8.33	0.0123591	0|3|1	0.86		0.0251397
C1orf112	NCS	DAD1	1603	5|4|3	12	4	0.0353982	1|0|0	0.84		0.0377095
C1orf112	NCS	SPCS3	60559	2|2|2	6	2	0.0111111	0|0|0	0.8		0.027933
C1orf112	NCS	ELMOD2	255520	1|2|2	5	1.67	0.00569966	0|0|0	0.8		0.00418994
C1orf112	NCS	DOLPP1	57171	2|2|0	4	1.33	0.00558824	0|0|0	0.8		0.0418994
C1orf112	NCS	MPDU1	9526	2|0|2	4	1.33	0.00538462	0|0|0	0.8		0.0614525
C1orf112	NCS	COX3	6775073	0|2|2	4	1.33	0.00511538	0|0|0	0.8
C1orf112	NCS	NR2F2	7026	2|2|2	6	2	0.00483092	0|0|0	0.8		0.00558659
C1orf112	NCS	GLA	2717	0|2|2	4	1.33	0.00310023	0|0|0	0.8		0.113128
C1orf112	NCS	RNF44	22838	2|2|0	4	1.33	0.0030787	0|0|0	0.8		0.00139665
C1orf112	NCS	GPR180	160897	0|2|2	4	1.33	0.00302273	0|0|0	0.8		0.00139665
C1orf112	NCS	NF2	4771	2|1|2	5	1.67	0.00283051	0|0|0	0.8		0.0111732
C1orf112	NCS	PPIL2	23759	2|0|2	4	1.33	0.00255769	0|0|0	0.8		0.0642458
C1orf112	NCS	RFTN1	23180	2|2|0	4	1.33	0.00230104	0|0|0	0.8		0.0139665
C1orf112	NCS	TONSL	4796	2|1|2	5	1.67	0.0012119	0|0|0	0.8		0.00837989
C1orf112	NCS	TEX2	55852	0|2|2	4	1.33	0.00117284	0|0|0	0.8		0.051676
C1orf112	NCS	SMG7	9887	0|2|2	4	1.33	0.00116157	0|0|0	0.8		0.0544693
C1orf112	NCS	WDR33	55339	2|0|2	4	1.33	0.000995509	0|0|0	0.8		0.163408
C1orf112	NCS	MRPS2	51116	8|14|10	32	10.67	0.0360473	3|3|3	0.79	Contaminant	0.0907821
C1orf112	NCS	CAMK2D	817	10|12|8	30	10	0.0203252	0|0|3	0.78		0.0726257
C1orf112	NCS	MRPS9	64965	5|8|5	18	6	0.0151515	1|0|1	0.78		0.100559
C1orf112	NCS	PATL1	219988	7|7|3	17	5.67	0.00736364	2|0|1	0.77		0.0349162
C1orf112	NCS	DCAF7	10238	3|4|4	11	3.67	0.010731	0|0|1	0.75		0.188547
C1orf112	NCS	NUP160	23279	11|11|4	26	8.67	0.0060376	0|4|1	0.75		0.115922
C1orf112	NCS	DHCR24	1718	3|3|6	12	4	0.00775194	0|0|1	0.71		0.0125698

### Sheet: FIGNL1_NT
Bait	Treatment	PreyGene	Entrez_ID	Spec	SpecSum	AvgSpec	SAF	ctrlCounts	AvgP	Contaminant ?	Crapome_Frequency
FIGNL1	NT	CCT2	10576	502|591|627	1720	573.33	1.07164	133|140|138	1		0.597765
FIGNL1	NT	TCP1	6950	274|346|381	1001	333.67	0.600126	123|126|120	1		0.603352
FIGNL1	NT	CCT7	10574	197|242|276	715	238.33	0.438913	93|92|92	1		0.502793
FIGNL1	NT	RPAP3	79657	88|73|61	222	74	0.111278	27|21|24	1		0.159218
FIGNL1	NT	PCM1	5108	127|126|117	370	123.33	0.0609338	34|38|34	1		0.177374
FIGNL1	NT	PFDN6	10471	4|10|9	23	7.67	0.0594574	1|1|0	1		0.0614525
FIGNL1	NT	PDCL3	79031	8|15|14	37	12.33	0.05159	1|0|0	1		0.0125698
FIGNL1	NT	TNRC6A	27327	96|95|95	286	95.33	0.0485882	22|21|12	1		0.173184
FIGNL1	NT	TNRC6B	23112	69|77|73	219	73	0.042368	25|26|15	1		0.226257
FIGNL1	NT	NUDCD2	134492	5|7|7	19	6.33	0.0403185	0|0|0	1		0.0195531
FIGNL1	NT	AIP	9049	12|15|12	39	13	0.0393939	0|0|1	1		0.0544693
FIGNL1	NT	SIRT2	22933	14|13|17	44	14.67	0.0377121	0|0|0	1		0.00698324
FIGNL1	NT	CEP85	64793	29|27|28	84	28	0.0367454	4|3|2	1		0.0125698
FIGNL1	NT	NUDCD3	23386	14|10|13	37	12.33	0.0341551	0|0|0	1		0.0293296
FIGNL1	NT	NDUFS1	4719	26|19|25	70	23.33	0.0337627	1|5|3	1		0.075419
FIGNL1	NT	VCPIP1	80124	36|42|30	108	36	0.0294599	0|0|0	1		0.148045
FIGNL1	NT	FAM193A	8603	36|38|32	106	35.33	0.0279289	5|8|3	1		0.0335196
FIGNL1	NT	C1orf112	55732	27|22|22	71	23.67	0.0277491	1|3|0	1		0.00139665
FIGNL1	NT	NDUFV2	4729	4|6|5	15	5	0.0200803	0|0|0	1		0.0181564
FIGNL1	NT	SMG7	9887	19|17|18	54	18	0.0157205	0|1|3	1		0.0544693
FIGNL1	NT	HELZ	9931	35|29|23	87	29	0.0149331	8|5|2	1		0.0670391
FIGNL1	NT	GNA13	10672	3|8|5	16	5.33	0.0141379	0|0|0	1		0.203911
FIGNL1	NT	AGO2	27161	13|13|8	34	11.33	0.0137333	1|1|0	1		0.128492
FIGNL1	NT	PIK3C2A	5286	23|19|25	67	22.33	0.0132444	5|6|5	1		0.0111732
FIGNL1	NT	YEATS2	55689	19|18|19	56	18.67	0.0131294	3|2|2	1		0.135475
FIGNL1	NT	SLC25A12	8604	11|6|8	25	8.33	0.0122861	0|0|0	1		0.0921788
FIGNL1	NT	MBOAT7	79143	6|4|4	14	4.67	0.0117043	0|0|0	1		0.00418994
FIGNL1	NT	ITCH	83737	6|12|11	29	9.67	0.0112181	0|2|1	1		0.00977654
FIGNL1	NT	WDR92	116143	6|4|2	12	4	0.0112045	0|0|0	1		0.00977654
FIGNL1	NT	ALMS1	7840	42|45|43	130	43.33	0.0103934	9|8|3	1		0.0949721
FIGNL1	NT	NDUFV3	4731	7|4|0	11	3.67	0.00775899	0|0|0	1		0.0251397
FIGNL1	NT	AGO3	192669	8|4|5	17	5.67	0.00659302	0|0|0	1		0.0921788
FIGNL1	NT	PAXIP1	22976	7|4|7	18	6	0.00561272	0|0|0	1		0.023743
FIGNL1	NT	TCF25	22980	1|4|5	10	3.33	0.00492604	0|0|0	1		0.00139665
FIGNL1	NT	CEP192	55125	10|9|7	26	8.67	0.00341742	0|0|0	1		0.0614525
FIGNL1	NT	UBR3	130507	1|5|5	11	3.67	0.00194386	0|0|0	1		0.00418994
FIGNL1	NT	MUC19	283463	0|4|5	9	3	0.000395674	0|0|0	1		0.00418994
FIGNL1	NT	GLS	2744	53|46|52	151	50.33	0.0841639	11|14|21	0.99		0.075419
FIGNL1	NT	NME4	4833	12|6|8	26	8.67	0.0463636	1|0|1	0.99		0.0391061
FIGNL1	NT	HSPE1	3336	0|8|6	14	4.67	0.0457843	0|0|1	0.99		0.23324
FIGNL1	NT	NDUFAF7	55471	13|16|12	41	13.67	0.0398542	2|3|3	0.99		0.0181564
FIGNL1	NT	PFDN1	5201	3|4|4	11	3.67	0.030082	0|0|0	0.99		0.0782123
FIGNL1	NT	NEK7	140609	4|3|4	11	3.67	0.0121523	0|0|0	0.99		0.00698324
FIGNL1	NT	CDK5RAP2	55755	16|13|13	42	14	0.00841852	0|2|0	0.99		0.0153631
FIGNL1	NT	CRTAP	10491	2|4|4	10	3.33	0.00830424	0|0|0	0.99		0.0153631
FIGNL1	NT	ZC3H7A	29066	6|7|3	16	5.33	0.00548919	1|0|0	0.99		0.0335196
FIGNL1	NT	PPP2R1B	5519	4|0|4	8	2.67	0.00480216	0|0|0	0.99		0.189944
FIGNL1	NT	TRANK1	9881	4|4|0	8	2.67	0.000912821	0|0|0	0.99		0
FIGNL1	NT	STAT1	6772	26|29|32	87	29	0.0407303	10|9|9	0.98		0.152235
FIGNL1	NT	NDUFS2	4720	15|10|10	35	11.67	0.0255361	1|3|0	0.98		0.0600559
FIGNL1	NT	DNAJC10	54431	22|20|17	59	19.67	0.0248045	7|5|4	0.98		0.182961
FIGNL1	NT	YBEY	54059	3|4|0	7	2.33	0.0139521	0|0|0	0.98		0.00977654
FIGNL1	NT	HSPE1-MOB4	100529241	3|0|6	9	3	0.0114943	0|0|0	0.98		0.22067
FIGNL1	NT	PON2	5445	6|3|2	11	3.67	0.0103672	0|0|0	0.98		0.0209497
FIGNL1	NT	TTC4	7268	5|3|2	10	3.33	0.00860465	0|0|0	0.98		0.00418994
FIGNL1	NT	SLC25A15	10166	4|3|0	7	2.33	0.00774086	0|0|0	0.98		0.0027933
FIGNL1	NT	ECI2	10455	0|3|5	8	2.67	0.00677665	0|0|0	0.98		0.0349162
FIGNL1	NT	FBRS	64319	4|0|3	7	2.33	0.00506522	0|0|0	0.98		0.00698324
FIGNL1	NT	ATG9A	79065	3|0|5	8	2.67	0.00318236	0|0|0	0.98		0.00139665
FIGNL1	NT	JAK1	3716	5|2|3	10	3.33	0.00288562	0|0|0	0.98		0.0195531
FIGNL1	NT	GIGYF1	64599	0|5|3	8	2.67	0.00257971	0|0|0	0.98		0.00698324
FIGNL1	NT	HERC2	8924	4|3|3	10	3.33	0.000688871	0|0|0	0.98		0.0153631
FIGNL1	NT	PDRG1	81572	3|2|3	8	2.67	0.0200752	0|0|0	0.96		0.0167598
FIGNL1	NT	BCS1L	617	8|7|6	21	7	0.0167064	0|1|1	0.96		0.0195531
FIGNL1	NT	C11orf49	79096	3|3|3	9	3	0.00906344	0|0|0	0.96		0.131285
FIGNL1	NT	URI1	8725	2|3|3	8	2.67	0.00499065	0|0|0	0.96		0.0321229
FIGNL1	NT	FOXRED1	55572	3|1|3	7	2.33	0.00479424	0|0|0	0.96		0.00977654
FIGNL1	NT	NEFH	4744	0|3|3	6	2	0.00196078	0|0|0	0.96		0.365922
FIGNL1	NT	KIF21A	55605	3|3|3	9	3	0.00183262	0|0|0	0.96		0.0307263
FIGNL1	NT	C3	280677	3|3|0	6	2	0.00120409	0|0|0	0.96	Contaminant	0.0628492
FIGNL1	NT	CRYBG3	131544	12|13|8	33	11	0.0037037	4|2|0	0.95		0.0530726
FIGNL1	NT	DENND4A	10260	5|5|3	13	4.33	0.00232421	0|1|0	0.93		0.0432961
FIGNL1	NT	NDUFA10	4705	22|17|20	59	19.67	0.0554085	5|7|6	0.91		0.0935754
FIGNL1	NT	LRBA	987	13|25|24	62	20.67	0.0072197	10|6|2	0.91		0.125698
FIGNL1	NT	MRPL14	64928	4|0|2	6	2	0.0137931	0|0|0	0.9	Contaminant	0.103352
FIGNL1	NT	RCN2	5955	9|2|2	13	4.33	0.0129254	0|0|0	0.9		0.290503
FIGNL1	NT	SCD	6319	5|1|2	8	2.67	0.00743733	0|0|0	0.9		0.0195531
FIGNL1	NT	NEMP1	23306	4|2|2	8	2.67	0.00719677	0|0|0	0.9		0.023743
FIGNL1	NT	DNAJC7	7266	0|2|4	6	2	0.00456621	0|0|0	0.9		0.209497
FIGNL1	NT	SPATS2L	26010	0|2|5	7	2.33	0.00417563	0|0|0	0.9		0.047486
FIGNL1	NT	CEP76	79959	0|4|2	6	2	0.0030349	0|0|0	0.9		0
FIGNL1	NT	SMG1	23049	0|2|4	6	2	0.000546299	0|0|0	0.9		0.0195531
FIGNL1	NT	LYRM7	90624	2|2|3	7	2.33	0.0224038	0|0|0	0.88		0.00418994
FIGNL1	NT	CNOT10	25904	5|7|6	18	6	0.00806452	1|1|1	0.88		0.0502793
FIGNL1	NT	STX4	6810	0|2|3	5	1.67	0.0056229	0|0|0	0.88		0.00139665
FIGNL1	NT	KATNA1	11104	2|2|3	7	2.33	0.00474542	0|0|0	0.88		0.00837989
FIGNL1	NT	SSX2IP	117178	3|1|2	6	2	0.00325733	0|0|0	0.88		0.00977654
FIGNL1	NT	QRSL1	55278	0|2|3	5	1.67	0.00316288	0|0|0	0.88		0.0027933
FIGNL1	NT	RAPH1	65059	3|2|1	6	2	0.00310559	0|0|0	0.88		0.104749
FIGNL1	NT	GTF2H1	2965	2|0|3	5	1.67	0.00304745	0|0|0	0.88		0.0111732
FIGNL1	NT	CDC7	8317	3|2|0	5	1.67	0.00290941	0|0|0	0.88		0.00418994
FIGNL1	NT	USP33	23032	2|3|2	7	2.33	0.00281401	0|0|0	0.88		0
FIGNL1	NT	WDR81	124997	3|7|6	16	5.33	0.00274601	0|1|1	0.88		0.0111732
FIGNL1	NT	SMC6	79677	3|2|2	7	2.33	0.00213566	0|0|0	0.88		0.00837989
FIGNL1	NT	MAP3K4	4216	1|2|3	6	2	0.0012837	0|0|0	0.88		0.00139665
FIGNL1	NT	SOGA1	140710	1|3|2	6	2	0.00120409	0|0|0	0.88		0.00977654
FIGNL1	NT	DOCK11	139818	2|2|3	7	2.33	0.00112397	0|0|0	0.88		0.00837989
FIGNL1	NT	TMEM131	23505	1|2|3	6	2	0.00106213	0|0|0	0.88		0
FIGNL1	NT	CCDC180	100499483	0|2|3	5	1.67	0.000981775	0|0|0	0.88		0.00139665
FIGNL1	NT	AGRN	375790	0|3|2	5	1.67	0.000816626	0|0|0	0.88		0.00698324
FIGNL1	NT	DNA2	1763	5|7|9	21	7	0.00660377	0|2|1	0.87		0.00418994
FIGNL1	NT	ITPR3	3710	8|8|13	29	9.67	0.00362037	2|0|2	0.86		0.0293296
FIGNL1	NT	NDUFA12	55967	4|2|5	11	3.67	0.0253103	1|0|0	0.84		0.00837989
FIGNL1	NT	NCDN	23154	4|3|5	12	4	0.00548697	0|0|1	0.84		0.00698324
FIGNL1	NT	KIAA0355	9710	7|9|14	30	10	0.00934579	2|3|2	0.82		0.00698324
FIGNL1	NT	NDUFA2	4695	2|1|2	5	1.67	0.0168687	0|0|0	0.8		0.0153631
FIGNL1	NT	MRPL40	64976	2|2|1	5	1.67	0.0081068	0|0|0	0.8		0.047486
FIGNL1	NT	GEMIN6	79833	2|2|0	4	1.33	0.00796407	0|0|0	0.8		0.0363128
FIGNL1	NT	UXT	8409	0|2|2	4	1.33	0.00786982	0|0|0	0.8		0.00558659
FIGNL1	NT	RNF114	55905	0|2|2	4	1.33	0.00583333	0|0|0	0.8		0.027933
FIGNL1	NT	SCO2	9997	0|2|2	4	1.33	0.005	0|0|0	0.8		0.0782123
FIGNL1	NT	ALG1	56052	2|2|2	6	2	0.00431034	0|0|0	0.8		0.0027933
FIGNL1	NT	FYTTD1	84248	2|0|2	4	1.33	0.00418239	0|0|0	0.8		0.0335196
FIGNL1	NT	KCTD12	115207	2|0|2	4	1.33	0.00409231	0|0|0	0.8		0.103352
FIGNL1	NT	XRCC3	7517	0|2|2	4	1.33	0.00384393	0|0|0	0.8		0.00139665
FIGNL1	NT	SPG7	6687	2|2|1	5	1.67	0.00341513	0|0|0	0.8		0
FIGNL1	NT	SMAD9	4093	2|0|2	4	1.33	0.00284797	0|0|0	0.8		0.0125698
FIGNL1	NT	VAV2	7410	2|2|2	6	2	0.0022779	0|0|0	0.8		0.00418994
FIGNL1	NT	TP73	7161	2|2|0	4	1.33	0.00226576	0|0|0	0.8		0.00558659
FIGNL1	NT	CNTROB	116840	2|2|2	6	2	0.00221484	0|0|0	0.8		0.00558659
FIGNL1	NT	ASCC2	84164	1|2|2	5	1.67	0.00220608	0|0|0	0.8		0.0265363
FIGNL1	NT	MEN1	4221	0|2|2	4	1.33	0.0021626	0|0|0	0.8		0.0544693
FIGNL1	NT	HIRA	7290	2|2|2	6	2	0.00196657	0|0|0	0.8		0.023743
FIGNL1	NT	NOA1	84273	2|0|2	4	1.33	0.00190544	0|0|0	0.8		0.00418994
FIGNL1	NT	ERCC2	2068	0|2|2	4	1.33	0.00175	0|0|0	0.8		0.00139665
FIGNL1	NT	PARG	8505	1|2|2	5	1.67	0.00171107	0|0|0	0.8		0.0656425
FIGNL1	NT	DDB1	1642	2|1|2	5	1.67	0.00146491	0|0|0	0.8		0.296089
FIGNL1	NT	PASK	23178	2|1|2	5	1.67	0.00126228	0|0|0	0.8		0.0670391
FIGNL1	NT	KDM4B	23030	0|2|2	4	1.33	0.0012135	0|0|0	0.8		0.00139665
FIGNL1	NT	CCDC158	339965	0|2|2	4	1.33	0.00119497	0|0|0	0.8		0
FIGNL1	NT	DHX34	9704	2|2|0	4	1.33	0.0011636	0|0|0	0.8		0.0027933
FIGNL1	NT	CAMSAP3	57662	0|2|2	4	1.33	0.00106485	0|0|0	0.8		0.124302
FIGNL1	NT	SIPA1L3	23094	1|2|2	5	1.67	0.000937675	0|0|0	0.8		0.0251397
FIGNL1	NT	COL7A1	1294	0|2|2	4	1.33	0.000451766	0|0|0	0.8		0.00139665
FIGNL1	NT	EIF4ENIF1	56478	8|10|16	34	11.33	0.0115025	2|3|3	0.79		0.115922
FIGNL1	NT	TTC9C	283237	5|8|3	16	5.33	0.0311696	1|1|1	0.78		0.00139665
FIGNL1	NT	ERAL1	26284	7|8|7	22	7.33	0.0167735	2|0|0	0.77		0.0558659
FIGNL1	NT	POLDIP2	26073	7|8|3	18	6	0.0163043	0|0|2	0.77		0.115922
FIGNL1	NT	PFDN5	5204	10|9|9	28	9.33	0.0605844	3|2|0	0.75		0.115922
FIGNL1	NT	MAGED1	9500	10|11|7	28	9.33	0.0119923	0|0|3	0.75		0.125698
FIGNL1	NT	MYO9B	4650	4|4|0	8	2.67	0.00132047	0|0|1	0.75		0.047486
FIGNL1	NT	DHX37	57647	8|10|11	29	9.67	0.00835782	4|2|2	0.7		0.0907821
FIGNL1	NT	HLA-A	3105	0|3|6	9	3	0.00821918	0|0|1	0.7		0.159218
FIGNL1	NT	NAE1	8883	2|6|5	13	4.33	0.00810861	1|1|0	0.7		0.0502793

### Sheet: FIGNL1_NCS
Bait	Treatment	PreyGene	Entrez_ID	Spec	SpecSum	AvgSpec	SAF	ctrlCounts	AvgP	Contaminant ?	Crapome_Frequency
FIGNL1	NCS	CCT2	10576	443|342|434	1219	406.33	0.759495	95|117|118	1		0.597765
FIGNL1	NCS	RPAP3	79657	58|59|52	169	56.33	0.0847068	18|20|18	1		0.159218
FIGNL1	NCS	ACOT1	641371	19|24|25	68	22.67	0.053848	0|0|0	1		0.117318
FIGNL1	NCS	PCM1	5108	105|112|103	320	106.67	0.0527026	19|32|31	1		0.177374
FIGNL1	NCS	PFDN6	10471	8|6|6	20	6.67	0.0517054	0|0|0	1		0.0614525
FIGNL1	NCS	NUDCD2	134492	6|8|8	22	7.33	0.0466879	0|0|0	1		0.0195531
FIGNL1	NCS	CCT6B	10693	26|23|20	69	23	0.0433962	0|0|0	1		0.308659
FIGNL1	NCS	TNRC6A	27327	75|86|90	251	83.67	0.0426453	25|27|24	1		0.173184
FIGNL1	NCS	NUDCD3	23386	12|11|10	33	11	0.0304709	0|1|0	1		0.0293296
FIGNL1	NCS	CEP85	64793	21|20|24	65	21.67	0.0284383	1|4|0	1		0.0125698
FIGNL1	NCS	C1orf112	55732	26|22|23	71	23.67	0.0277491	2|3|2	1		0.00139665
FIGNL1	NCS	PDCL3	79031	9|3|7	19	6.33	0.0264854	0|0|0	1		0.0125698
FIGNL1	NCS	NME4	4833	3|7|4	14	4.67	0.0249733	0|0|0	1		0.0391061
FIGNL1	NCS	NDUFS1	4719	14|16|20	50	16.67	0.0241245	0|2|4	1		0.075419
FIGNL1	NCS	FAM193A	8603	29|31|31	91	30.33	0.0239763	2|5|3	1		0.0335196
FIGNL1	NCS	AIP	9049	8|7|6	21	7	0.0212121	0|0|0	1		0.0544693
FIGNL1	NCS	SIRT2	22933	7|9|6	22	7.33	0.0188432	0|0|0	1		0.00698324
FIGNL1	NCS	VCPIP1	80124	16|20|22	58	19.33	0.0158183	0|0|0	1		0.148045
FIGNL1	NCS	BCS1L	617	6|7|6	19	6.33	0.0151074	0|0|0	1		0.0195531
FIGNL1	NCS	BCKDHA	593	9|8|2	19	6.33	0.0142247	0|0|1	1		0.0907821
FIGNL1	NCS	CNDP2	55748	2|6|8	16	5.33	0.0112211	0|0|0	1		0.0251397
FIGNL1	NCS	AGO2	27161	8|10|9	27	9	0.0109091	0|0|0	1		0.128492
FIGNL1	NCS	POLDIP2	26073	2|5|5	12	4	0.0108696	0|0|0	1		0.115922
FIGNL1	NCS	MAGED1	9500	6|10|9	25	8.33	0.0107069	0|0|1	1		0.125698
FIGNL1	NCS	DNAJC7	7266	6|3|5	14	4.67	0.0106621	0|0|0	1		0.209497
FIGNL1	NCS	HDAC3	8841	0|7|6	13	4.33	0.0101168	0|0|0	1		0.0446927
FIGNL1	NCS	CEP97	79598	6|10|7	23	7.67	0.00886705	1|0|0	1		0.0321229
FIGNL1	NCS	AHCYL2	23382	8|0|8	16	5.33	0.0087377	0|0|0	1		0.0949721
FIGNL1	NCS	SLC25A12	8604	0|9|8	17	5.67	0.00836283	0|0|0	1		0.0921788
FIGNL1	NCS	TCF25	22980	6|6|4	16	5.33	0.00788462	0|0|0	1		0.00139665
FIGNL1	NCS	NDUFS3	4722	12|16|12	40	13.33	0.0504924	3|2|2	0.99		0.0935754
FIGNL1	NCS	HSPE1	3336	0|4|4	8	2.67	0.0261765	0|0|0	0.99		0.23324
FIGNL1	NCS	PRDX3	10935	4|4|4	12	4	0.0168067	0|0|0	0.99		0.439944
FIGNL1	NCS	NDUFV2	4729	4|3|5	12	4	0.0160643	0|0|0	0.99		0.0181564
FIGNL1	NCS	PJA2	9867	4|4|4	12	4	0.00564972	0|0|0	0.99		0
FIGNL1	NCS	SPATS2L	26010	0|4|5	9	3	0.00537634	0|0|0	0.99		0.047486
FIGNL1	NCS	ATG9A	79065	4|1|4	9	3	0.00357569	0|0|0	0.99		0.00139665
FIGNL1	NCS	AGO3	192669	4|0|5	9	3	0.00348837	0|0|0	0.99		0.0921788
FIGNL1	NCS	CLASP1	23332	0|4|5	9	3	0.0020284	0|0|0	0.99		0.0740223
FIGNL1	NCS	COPS7B	64708	0|3|4	7	2.33	0.00882576	0|0|0	0.97		0.0335196
FIGNL1	NCS	GPS2	2874	0|3|4	7	2.33	0.00712538	0|0|0	0.97		0.00418994
FIGNL1	NCS	STXBP1	6812	2|4|3	9	3	0.00497512	0|0|0	0.97		0.0027933
FIGNL1	NCS	RAVER2	55225	4|3|1	8	2.67	0.00393805	0|0|0	0.97		0.0027933
FIGNL1	NCS	DOCK4	9732	2|4|3	9	3	0.00152594	0|0|0	0.97		0.0558659
FIGNL1	NCS	CRYBG3	131544	3|11|10	24	8	0.0026936	2|2|0	0.96		0.0530726
FIGNL1	NCS	MRPS12	6183	2|3|3	8	2.67	0.0193478	0|0|0	0.95		0.0265363
FIGNL1	NCS	DTYMK	1841	2|3|3	8	2.67	0.0142021	0|0|0	0.95		0.0209497
FIGNL1	NCS	NDUFS2	4720	4|7|8	19	6.33	0.0138512	1|0|1	0.95		0.0600559
FIGNL1	NCS	CLIC4	25932	3|3|3	9	3	0.0118577	0|0|0	0.95		0.0642458
FIGNL1	NCS	ARHGDIA	396	3|3|0	6	2	0.00980392	0|0|0	0.95		0.136872
FIGNL1	NCS	SMG1	23049	3|3|0	6	2	0.000546299	0|0|0	0.95		0.0195531
FIGNL1	NCS	STAT2	6773	3|5|6	14	4.67	0.00551358	0|1|0	0.94		0.0432961
FIGNL1	NCS	AFG3L2	10939	18|18|19	55	18.33	0.0229987	3|6|5	0.92		0.104749
FIGNL1	NCS	DNAJA1	3301	5|9|12	26	8.67	0.0218388	0|2|2	0.92		0.339385
FIGNL1	NCS	ALMS1	7840	25|23|31	79	26.33	0.00631566	4|5|10	0.91		0.0949721
FIGNL1	NCS	ACOT2	10965	0|24|25	49	16.33	0.0338095	7|8|8	0.89		0.117318
FIGNL1	NCS	CEP192	55125	3|8|14	25	8.33	0.00328341	0|0|2	0.89		0.0614525
FIGNL1	NCS	NDUFB4	4710	2|0|4	6	2	0.0166667	0|0|0	0.87		0.00698324
FIGNL1	NCS	REEP5	7905	4|0|2	6	2	0.010582	0|0|0	0.87		0.0335196
FIGNL1	NCS	PSMB4	5692	0|2|4	6	2	0.00757576	0|0|0	0.87		0.208101
FIGNL1	NCS	ACSF3	197322	2|4|0	6	2	0.00347222	0|0|0	0.87		0.00558659
FIGNL1	NCS	GBE1	2632	0|2|4	6	2	0.002849	0|0|0	0.87		0.0251397
FIGNL1	NCS	KDM6A	7403	0|2|5	7	2.33	0.0016631	0|0|0	0.87		0.0209497
FIGNL1	NCS	CPS1	1373	2|0|5	7	2.33	0.00154714	0|0|0	0.87		0.114525
FIGNL1	NCS	NCOR2	9612	0|4|2	6	2	0.00081367	0|0|0	0.87		0.0782123
FIGNL1	NCS	PIH1D1	55011	16|20|21	57	19	0.0655172	7|6|5	0.86		0.111732
FIGNL1	NCS	AK3	50808	3|2|2	7	2.33	0.0102643	0|0|0	0.85		0.00837989
FIGNL1	NCS	ISOC2	79763	3|2|1	6	2	0.00904977	0|0|0	0.85		0.125698
FIGNL1	NCS	UBE2E3	10477	0|3|2	5	1.67	0.00806763	0|0|0	0.85		0.0293296
FIGNL1	NCS	NEMP1	23306	3|2|2	7	2.33	0.00628032	0|0|0	0.85		0.023743
FIGNL1	NCS	CTU1	90353	1|2|3	6	2	0.00574713	0|0|0	0.85		0.00139665
FIGNL1	NCS	FYTTD1	84248	3|2|0	5	1.67	0.00525157	0|0|0	0.85		0.0335196
FIGNL1	NCS	C11orf49	79096	0|2|3	5	1.67	0.00504532	0|0|0	0.85		0.131285
FIGNL1	NCS	SPG7	6687	0|3|2	5	1.67	0.00341513	0|0|0	0.85		0
FIGNL1	NCS	ISYNA1	51477	0|2|3	5	1.67	0.00331349	0|0|0	0.85		0.152235
FIGNL1	NCS	SLC16A10	117247	3|2|0	5	1.67	0.00324272	0|0|0	0.85		0
FIGNL1	NCS	LRCH2	57631	3|2|2	7	2.33	0.00304575	0|0|0	0.85		0.0111732
FIGNL1	NCS	GYS1	2997	3|2|1	6	2	0.00297177	0|0|0	0.85		0.099162
FIGNL1	NCS	FAM117B	150864	0|2|3	5	1.67	0.00283531	0|0|0	0.85		0.00837989
FIGNL1	NCS	DSG2	1829	2|3|2	7	2.33	0.00208408	0|0|0	0.85		0.157821
FIGNL1	NCS	MCM9	254394	2|3|2	7	2.33	0.0020385	0|0|0	0.85		0
FIGNL1	NCS	ZNF507	22847	2|0|3	5	1.67	0.00175236	0|0|0	0.85		0.0223464
FIGNL1	NCS	FASTKD2	22868	4|7|4	15	5	0.00704225	0|1|0	0.84		0.0181564
FIGNL1	NCS	MAIP1	79568	6|4|4	14	4.67	0.0160481	0|0|1	0.83		0.0349162
FIGNL1	NCS	LYRM7	90624	0|2|2	4	1.33	0.0127885	0|0|0	0.75		0.00418994
FIGNL1	NCS	PFDN1	5201	2|0|2	4	1.33	0.0109016	0|0|0	0.75		0.0782123
FIGNL1	NCS	TRMT112	51504	2|0|2	4	1.33	0.01064	0|0|0	0.75		0.0684358
FIGNL1	NCS	MAP1LC3B	81631	0|2|2	4	1.33	0.01064	0|0|0	0.75		0.00837989
FIGNL1	NCS	MOB1A	55233	1|2|2	5	1.67	0.00773148	0|0|0	0.75		0.0949721
FIGNL1	NCS	SDF2	6388	2|2|0	4	1.33	0.00630332	0|0|0	0.75		0.00558659
FIGNL1	NCS	RCN2	5955	2|2|2	6	2	0.00597015	0|0|0	0.75		0.290503
FIGNL1	NCS	DNAJB11	51726	0|2|2	4	1.33	0.00371508	0|0|0	0.75		0.163408
FIGNL1	NCS	FAM53C	51307	0|2|2	4	1.33	0.00339286	0|0|0	0.75		0
FIGNL1	NCS	FBRS	64319	0|2|2	4	1.33	0.0028913	0|0|0	0.75		0.00698324
FIGNL1	NCS	C16orf58	64755	0|2|2	4	1.33	0.00284188	0|0|0	0.75		0.0027933
FIGNL1	NCS	P4HA2	8974	2|2|0	4	1.33	0.00249531	0|0|0	0.75		0.023743
FIGNL1	NCS	CEP95	90799	0|2|2	4	1.33	0.00161998	0|0|0	0.75		0.00139665
FIGNL1	NCS	CHD1L	9557	2|0|2	4	1.33	0.00148272	0|0|0	0.75		0.00558659
FIGNL1	NCS	POLR1B	84172	0|2|2	4	1.33	0.00123262	0|0|0	0.75		0.0321229
FIGNL1	NCS	EGFR	1956	2|2|0	4	1.33	0.00109917	0|0|0	0.75		0.0446927
FIGNL1	NCS	GLI3	2737	0|2|2	4	1.33	0.000841772	0|0|0	0.75		0.0027933
FIGNL1	NCS	DNAJC10	54431	20|27|17	64	21.33	0.0268979	3|8|6	0.73		0.182961
FIGNL1	NCS	EARS2	124454	6|2|10	18	6	0.0114723	0|2|1	0.71		0.0153631
FIGNL1	NCS	MOCS3	27304	7|3|5	15	5	0.0108696	1|1|0	0.71		0.00139665
